# Genome-wide chromatin recording resolves dynamic cell state changes

**DOI:** 10.1101/2025.08.05.668773

**Authors:** Yodai Takei, Jordan A. Lay, James M. Linton, Duncan M. Chadly, Yoshiki Ochiai, Ron Hadas, Andrew A. Perez, Mario R. Blanco, Paola Laurino, Mitchell Guttman, Michael B. Elowitz

**Author notes:** Corresponding author: M.B.E.

## Abstract

Understanding how the chromatin state of a cell influences its future behavior is a major challenge throughout biology. However, most chromatin profiling methods are limited to endpoint assays. Here, we present LagTag, a method for recovery of earlier and endpoint chromatin states in the same mammalian cells. In this approach, transient expression of bacterial adenine methyltransferase fusions records the DNA binding profiles of chromatin-associated proteins of interest at earlier timepoints. Subsequent tagmentation and sequencing recovers the earlier chromatin profile from adenine methylation profiles, alongside endpoint profiles of endogenous chromatin-associated proteins. We verified that LagTag profiles aligned with those from established methods in mouse and human cells. We then applied LagTag to record and recover dynamic chromatin state transitions during mouse embryonic stem cell differentiation, capturing transcriptional signatures from pre- and post-differentiation timepoints within the same cell population. LagTag thus provides a foundation for temporally resolved chromatin profiling.
