## Supplemental Table 1 for "Genome-wide chromatin recording resolves dynamic cell state changes"

### Sheet: primery antibodies
name	species	dilution	note
m6A (Invitrogen MA5-35350)	rabbit	100-fold	Ab1
m6A (Millipore ABE572-I)	rabbit	100-fold	Ab2
m6A (Cell Signaling 56593T)	rabbit	100-fold	Ab3
m6A (Sigma-Aldrich SAB5600251)	rabbit	100-fold	Ab4
RNAPIISer2p (Cell Signaling 13499S)	rabbit	100-fold
H3K4me3 (Cell Signaling 9751T)	rabbit	100-fold
H3K27me3 (Cell Signaling 9733S)	rabbit	100-fold
LaminB1 (Abcam ab16048)	rabbit	100-fold
IgG1 (Cell Signaling 3900S)	rabbit	100-fold	Negative control for CUT&Tag. This antibody did not produce PCR products with 15 cycles.
RNAPIISer2p (Cosmo Bio USA MCA-MABI0602-100-EX)	mouse IgG1	100-fold
H3K27me3 (Active Motif 61018)	mouse IgG1	100-fold
