## Supplemental Table 2 for "Genome-wide chromatin recording resolves dynamic cell state changes"

### Sheet: adapters
name	sequence	purification
Tn5ME-A	TCGTCGGCAGCGTCAGATGTGTATAAGAGACAG	HPLC
Tn5ME-B	GTCTCGTGGGCTCGGAGATGTGTATAAGAGACAG	HPLC
Tn5ME-rev	/5Phos/CTGTCTCTTATACACATCT	HPLC

### Sheet: i5 primers
name	sequence	barcode	purification
i5_1	AATGATACGGCGACCACCGAGATCTACACTAGATCGCTCGTCGGCAGCGTCAGATGTGTAT	TAGATCGC	standard desalting
i5_2	AATGATACGGCGACCACCGAGATCTACACCTCTCTATTCGTCGGCAGCGTCAGATGTGTAT	CTCTCTAT	standard desalting
i5_3	AATGATACGGCGACCACCGAGATCTACACTATCCTCTTCGTCGGCAGCGTCAGATGTGTAT	TATCCTCT	standard desalting
i5_4	AATGATACGGCGACCACCGAGATCTACACAGAGTAGATCGTCGGCAGCGTCAGATGTGTAT	AGAGTAGA	standard desalting
i5_5	AATGATACGGCGACCACCGAGATCTACACGTAAGGAGTCGTCGGCAGCGTCAGATGTGTAT	GTAAGGAG	standard desalting
i5_6	AATGATACGGCGACCACCGAGATCTACACACTGCATATCGTCGGCAGCGTCAGATGTGTAT	ACTGCATA	standard desalting
i5_7	AATGATACGGCGACCACCGAGATCTACACAAGGAGTATCGTCGGCAGCGTCAGATGTGTAT	AAGGAGTA	standard desalting
i5_8	AATGATACGGCGACCACCGAGATCTACACCTAAGCCTTCGTCGGCAGCGTCAGATGTGTAT	CTAAGCCT	standard desalting
i5_10	AATGATACGGCGACCACCGAGATCTACACCGTCTAATTCGTCGGCAGCGTCAGATGTGTAT	CGTCTAAT	standard desalting
i5_11	AATGATACGGCGACCACCGAGATCTACACTCTCTCCGTCGTCGGCAGCGTCAGATGTGTAT	TCTCTCCG	standard desalting
i5_13	AATGATACGGCGACCACCGAGATCTACACTCGACTAGTCGTCGGCAGCGTCAGATGTGTAT	TCGACTAG	standard desalting
i5_15	AATGATACGGCGACCACCGAGATCTACACTTCTAGCTTCGTCGGCAGCGTCAGATGTGTAT	TTCTAGCT	standard desalting
i5_16	AATGATACGGCGACCACCGAGATCTACACCCTAGAGTTCGTCGGCAGCGTCAGATGTGTAT	CCTAGAGT	standard desalting
i5_17	AATGATACGGCGACCACCGAGATCTACACGCGTAAGATCGTCGGCAGCGTCAGATGTGTAT	GCGTAAGA	standard desalting
i5_18	AATGATACGGCGACCACCGAGATCTACACCTATTAAGTCGTCGGCAGCGTCAGATGTGTAT	CTATTAAG	standard desalting
i5_20	AATGATACGGCGACCACCGAGATCTACACAAGGCTATTCGTCGGCAGCGTCAGATGTGTAT	AAGGCTAT	standard desalting
i5_21	AATGATACGGCGACCACCGAGATCTACACGAGCCTTATCGTCGGCAGCGTCAGATGTGTAT	GAGCCTTA	standard desalting
i5_22	AATGATACGGCGACCACCGAGATCTACACTTATGCGATCGTCGGCAGCGTCAGATGTGTAT	TTATGCGA	standard desalting

### Sheet: i7 primers
name	sequence	barcode	purification
i7_1	CAAGCAGAAGACGGCATACGAGATTCGCCTTAGTCTCGTGGGCTCGGAGATGTG	TCGCCTTA	standard desalting
i7_2	CAAGCAGAAGACGGCATACGAGATCTAGTACGGTCTCGTGGGCTCGGAGATGTG	CTAGTACG	standard desalting
i7_3	CAAGCAGAAGACGGCATACGAGATTTCTGCCTGTCTCGTGGGCTCGGAGATGTG	TTCTGCCT	standard desalting
i7_4	CAAGCAGAAGACGGCATACGAGATGCTCAGGAGTCTCGTGGGCTCGGAGATGTG	GCTCAGGA	standard desalting
i7_5	CAAGCAGAAGACGGCATACGAGATAGGAGTCCGTCTCGTGGGCTCGGAGATGTG	AGGAGTCC	standard desalting
i7_6	CAAGCAGAAGACGGCATACGAGATCATGCCTAGTCTCGTGGGCTCGGAGATGTG	CATGCCTA	standard desalting
i7_7	CAAGCAGAAGACGGCATACGAGATGTAGAGAGGTCTCGTGGGCTCGGAGATGTG	GTAGAGAG	standard desalting
i7_8	CAAGCAGAAGACGGCATACGAGATCCTCTCTGGTCTCGTGGGCTCGGAGATGTG	CCTCTCTG	standard desalting
i7_9	CAAGCAGAAGACGGCATACGAGATAGCGTAGCGTCTCGTGGGCTCGGAGATGTG	AGCGTAGC	standard desalting
i7_10	CAAGCAGAAGACGGCATACGAGATCAGCCTCGGTCTCGTGGGCTCGGAGATGTG	CAGCCTCG	standard desalting
i7_11	CAAGCAGAAGACGGCATACGAGATTGCCTCTTGTCTCGTGGGCTCGGAGATGTG	TGCCTCTT	standard desalting
i7_12	CAAGCAGAAGACGGCATACGAGATTCCTCTACGTCTCGTGGGCTCGGAGATGTG	TCCTCTAC	standard desalting

### Sheet: adapters (barcoding)
name	sequence	purification	note
P5_i5_1_Universal_Connector_A	TCGTCGGCAGCGTCTCCACGCTATAGCCTGCGATCGAGGACGGCAGATGTGTATAAGAGACAG	HPLC	used for rabbit nb-Tn5
P5_i5_2_Universal_Connector_A	TCGTCGGCAGCGTCTCCACGCATAGAGGCGCGATCGAGGACGGCAGATGTGTATAAGAGACAG	HPLC	used for mouse IgG1 nb-Tn5
P7_i7_1_Universal_Connector_B	GTCTCGTGGGCTCGGCTGTCCCTGTCCCGAGTAATCACCGTCTCCGCCTCAGATGTGTATAAGAGACAG	HPLC	used for rabbit nb-Tn5
P7_i7_2_Universal_Connector_B	GTCTCGTGGGCTCGGCTGTCCCTGTCCTCTCCGGACACCGTCTCCGCCTCAGATGTGTATAAGAGACAG	HPLC	used for mouse IgG1 nb-Tn5
Tn5ME-rev	/5Phos/CTGTCTCTTATACACATCT	HPLC	universal

### Sheet: i5 primers (barcoding)
name	sequence	barcode	purification
i5_multi_1	AATGATACGGCGACCACCGAGATCTACACTAGATCGCTCGTCGGCAGCGTCTCCACGC	TAGATCGC	standard desalting
i5_multi_2	AATGATACGGCGACCACCGAGATCTACACCTCTCTATTCGTCGGCAGCGTCTCCACGC	CTCTCTAT	standard desalting
i5_multi_3	AATGATACGGCGACCACCGAGATCTACACTATCCTCTTCGTCGGCAGCGTCTCCACGC	TATCCTCT	standard desalting
i5_multi_4	AATGATACGGCGACCACCGAGATCTACACAGAGTAGATCGTCGGCAGCGTCTCCACGC	AGAGTAGA	standard desalting
i5_multi_5	AATGATACGGCGACCACCGAGATCTACACGTAAGGAGTCGTCGGCAGCGTCTCCACGC	GTAAGGAG	standard desalting
i5_multi_6	AATGATACGGCGACCACCGAGATCTACACACTGCATATCGTCGGCAGCGTCTCCACGC	ACTGCATA	standard desalting
i5_multi_7	AATGATACGGCGACCACCGAGATCTACACAAGGAGTATCGTCGGCAGCGTCTCCACGC	AAGGAGTA	standard desalting
i5_multi_8	AATGATACGGCGACCACCGAGATCTACACCTAAGCCTTCGTCGGCAGCGTCTCCACGC	CTAAGCCT	standard desalting

### Sheet: i7 primers (barcoding)
name	sequence	barcode	purification
i7_multi_1	CAAGCAGAAGACGGCATACGAGATTCGCCTTAGTCTCGTGGGCTCGGCTGTCCCTGTCC	TCGCCTTA	standard desalting
i7_multi_2	CAAGCAGAAGACGGCATACGAGATCTAGTACGGTCTCGTGGGCTCGGCTGTCCCTGTCC	CTAGTACG	standard desalting
i7_multi_3	CAAGCAGAAGACGGCATACGAGATTTCTGCCTGTCTCGTGGGCTCGGCTGTCCCTGTCC	TTCTGCCT	standard desalting
i7_multi_4	CAAGCAGAAGACGGCATACGAGATGCTCAGGAGTCTCGTGGGCTCGGCTGTCCCTGTCC	GCTCAGGA	standard desalting
i7_multi_5	CAAGCAGAAGACGGCATACGAGATAGGAGTCCGTCTCGTGGGCTCGGCTGTCCCTGTCC	AGGAGTCC	standard desalting
i7_multi_6	CAAGCAGAAGACGGCATACGAGATCATGCCTAGTCTCGTGGGCTCGGCTGTCCCTGTCC	CATGCCTA	standard desalting
i7_multi_7	CAAGCAGAAGACGGCATACGAGATGTAGAGAGGTCTCGTGGGCTCGGCTGTCCCTGTCC	GTAGAGAG	standard desalting
i7_multi_8	CAAGCAGAAGACGGCATACGAGATCCTCTCTGGTCTCGTGGGCTCGGCTGTCCCTGTCC	CCTCTCTG	standard desalting
i7_multi_9	CAAGCAGAAGACGGCATACGAGATAGCGTAGCGTCTCGTGGGCTCGGCTGTCCCTGTCC	AGCGTAGC	standard desalting
i7_multi_10	CAAGCAGAAGACGGCATACGAGATCAGCCTCGGTCTCGTGGGCTCGGCTGTCCCTGTCC	CAGCCTCG	standard desalting
i7_multi_11	CAAGCAGAAGACGGCATACGAGATTGCCTCTTGTCTCGTGGGCTCGGCTGTCCCTGTCC	TGCCTCTT	standard desalting
i7_multi_12	CAAGCAGAAGACGGCATACGAGATTCCTCTACGTCTCGTGGGCTCGGCTGTCCCTGTCC	TCCTCTAC	standard desalting

### Sheet: sequencing primers (barcoding)
name	sequence	purification	note
Custom Read 1 multi-CUT&Tag	TCGTCGGCAGCGTCTCCACGC	HPLC
Custom Read 2 multi-CUT&Tag	GTCTCGTGGGCTCGGCTGTCCCTGTCC	HPLC
Custom index 1 multi-CUT&Tag	GGACAGGGACAGCCGAGCCCACGAGAC	HPLC
TruSeq Read 1 Primer	ACACTCTTTCCCTACACGACGCTCTTCCGATCT	HPLC	used for Cloudbreak FS PhiX spike-in
TruSeq Read 2 Primer	GTGACTGGAGTTCAGACGTGTGCTCTTCCGATCT	HPLC	used for Cloudbreak FS PhiX spike-in
