## Supplemental Table 3 for "Genome-wide chromatin recording resolves dynamic cell state changes"

### Sheet: Sheet1
Table S3: Summary of temporal chromatin profiling technologies
Method	Methyltransferase	Methylation sites	Methylation detection	Pulse duration	Chase duration	Chase duration (cell division)	Number of chromatin modalities	Single-cell implementation	Reference
DCM-TM	Dcm	CC(A/T)GG	Restriction enzyme (LpnPI)	1–8 days	7 days (in vivo)	Multiple divisions (74% retension after 7 divisions in silico)	1	No	Boers et al., Nat. Biotechnol. 2023 (doi: 10.1038/s41587-023-01683-1)
Dam&ChIC	Dam	GATC	Restriction enzyme (DpnI)	15 hours	~5 hour (from G2 to G1)	1 division (from G2 to G1)	2	Yes	Kefalopoulou et al., Nat. Cell Biol. 2025 (doi: 10.1038/s41556-025-01687-w)
HisTrac-seq	Dam	GATC	m6A-Tracer (DpnI domain)	1-2 days	5 days (cell culture); 7 weeks (in vivo)	N/A (postmitotic cells)	2	Yes	Kawamura et al., bioRxiv 2025 (doi: https://doi.org/10.1101/2025.08.12.669973)
CUT&TIME	m6A-Mtase	A	m6A antibody	2 days	8 days	Not quantified (dividing progenitors → postmitotic neurons)	1	Yes	Eldred et al., bioRxiv 2025 (doi: https://doi.org/10.1101/2025.08.29.673195)
LagTag	M.EcoGII	A	m6A antibody	16 hours	1 day	2 divisions	2	No	Takei et al., bioRxiv 2025 (doi: https://doi.org/10.1101/2025.08.05.668773)
